# Spatial constraints drive amylosome-mediated resistant starch degradation by *Ruminococcus bromii* in the human colon

**DOI:** 10.1101/2025.03.31.646359

**Authors:** Benedikt H Wimmer, Sarah Moraïs, Itai Amit, Omar Tovar-Herrera, Meltem Tatli, Anke Trautwein-Schult, Paloma Tödtli, Sebastian Simoni, Matteo Lisibach, Liron Levin, Dörte Becher, Edward A. Bayer, Ohad Medalia, Itzhak Mizrahi

## Abstract

Degradation of complex dietary fiber by gut microbes is essential for colonic fermentation, short-chain fatty acid production, and microbiome function. *Ruminococcus bromii* is the primary resistant starch (RS) degrader in humans, which relies on the amylosome, a specialized cell-bound enzymatic complex. To unravel its architecture, function, and the interplay among its components, we applied an holistic multilayered approach and found that amylosome composition RS degradation, and enzymatic synergy are regulated at two levels: structural constraints enforcing enzyme proximity and expression-driven shifts in enzyme proportions. Cryo-electron tomography revealed that the amylosome comprises a constitutive extracellular layer extending toward the RS. However, proteomics demonstrated its remodeling across different growth conditions, with Amy4 and Amy16 comprising 60% of the amylosome in response to RS. Structural and biochemical analyses revealed complementarity and synergistic RS degradation by these enzymes, which allow *R. bromii* to fine-tune its adaptation to dietary fiber and shape colonic metabolism.
