## Supplementary material for "Spatial constraints drive amylosome-mediated resistant starch degradation by *Ruminococcus bromii* in the human colon": Table S3

### Sheet: Sheet1
Supplementary Table 3: Primers used in this study
Construct	Restriction Sites*	Forward	Reverse
Amy4	NcoI, XhoI	atatcaCCATGGgagcaacagtttccgatgacag	atatcaCTCGAGaaagttgctgatgaggtctac
Amy4deltaDoc		catttgtcggcgatgtaacccaccaccaccaccaccactgagatccggct	ggttacatcgccgacaaatgccgttgatgcgt
Amy4deltaCoh		acttcaaattactttggtagcaaggtttgcgatgtaacaggcat	accaaagtaatttgaagtagcgtttactgtgagcttctga
Amy9	NcoI, XhoI	ttacttCCATGGcacaccatcaccatcaccatgccgaggttgattccgcacag	ttacttCTCGAGttattctgaatagcttaccc
Amy10	NcoI, XhoI	ttacttCCATGGcacaccatcaccatcaccatgcagtaacaagcgatgaatc	ttctaaCTCGAGttaccatgagccgacataag
Amy12		TATAccatggcacaccatcaccatcaccatgcaacagccgatgacagttc	ATCTCAGTGGTGGTGGTGGTGGTGCTCGAGttaaccgagtgtaacctgctc
Amy16		GTTTAACTTTAAGAAGGAGATATAccatggcacaccatcaccatcaccatgcagaaagctcgccaaccgt	ATCTCAGTGGTGGTGGTGGTGGTGCTCGAGttacttggagtatttactcc
Sas20		GTTTAACTTTAAGAAGGAGATATACCATGgcacaccatcaccatcaccatgaagaaaccgacacaaaaat	ATCTCAGTGGTGGTGGTGGTGGTGCTCGAGttattcaacagaaatcggtg
Doc2		GTTTAACTTTAAGAAGGAGATATACCATGgcacaccatcaccatcaccatgctgaaaaagtgtctgattt	ATCTCAGTGGTGGTGGTGGTGGTGCTCGAGtcaaagtgactccacaagtct
Doc4		GTTTAACTTTAAGAAGGAGATATACCATGgcacaccatcaccatcaccatgttgaaaaaacagacgctga	ATCTCAGTGGTGGTGGTGGTGGTGCTCGAGttagaggtaatcatatccat
Sas6		GTTTAACTTTAAGAAGGAGATATACCATGgcacaccatcaccatcaccatgcaacatcgtcaggttcaga	ATCTCAGTGGTGGTGGTGGTGGTGCTCGAGttaagcaagcttagttatga
Doc19		GTTTAACTTTAAGAAGGAGATATACCATGgcacaccatcaccatcaccatatgactaatcaagagggagc	ATCTCAGTGGTGGTGGTGGTGGTGCTCGAGttatgaattttttaaattat
Doc26		GTTTAACTTTAAGAAGGAGATATACCATGgcacaccatcaccatcaccatgttgaagacggaaaagtaag	ATCTCAGTGGTGGTGGTGGTGGTGCTCGAGtcaaacgagcttaacgatga
		* uppercase indicates restriction sites
