## Supplementary material for "Spatial constraints drive amylosome-mediated resistant starch degradation by *Ruminococcus bromii* in the human colon": Table S4

### Sheet: Sheet1
Supplementary Table 4: List of amylosome components and related free-enzymes. Previous accessions number and names are given for reference.
Accession number (current)	Amylosome elements	Associated domain(s)	Interacting cohesins	CBL	LocusTag_new	LocusTag_old	DocXX	DocXXXX	PKD
	Enzymes
SPE91379.1	Sca1=Amy4	Amylase GH13, CBM26, CBM26, Coh, Doc	Coh1, Coh2, Coh3, Coh4, Coh5a	CBL15040.1	L2-63_00682	RBR_06780	Doc10	NA	PKD31579.1
SPE92705.1	Amy9	Amylase GH13, Doc, CBM26	Coh1, Coh2, Coh3, Coh4, Coh5a	CBL16180.1	L2-63_02041	RBR_20490	Doc11	NA	PKD31945.1
SPE91787.1	Amy10	CBM48, Pullulanase GH13,MucBP, MucBP, CBM26	Coh1, Coh3, Coh4, Coh5a	CBL15393.1	L2-63_01094	RBR_10980	Doc12	NA	PKD27467.1
SPE92040.1	Amy12	CBM48, Pullulanase GH13, MucBP, Doc, MucBP, CBM26	Coh3, Coh4, Coh5a	CBL15610.1	L2-63_01357	RBR_13560	Doc13	NA	PKD30504.1
SPE92332.1	Amy16	Amylase GH13, CBM26, Doc, CBM26	Coh1, Coh3, Coh4b	NA	L2-63_01654	NA	Doc27	NA	PKD28706.1
	Scaffoldins
SPE91760.1	Sca2	Coh2-SLH		CBL15370.1	L2-63_01067	RBR_10710	NA	NA	PKD32047.1
SPE91427.1	Sca3	Coh3-X25-X25-X25-X25		CBL15083.1	L2-63_00731	RBR_07310	NA	NA	PKD31627.1
SPE91525.1	Sca4	Coh4		CBL15171.1	L2-63_00829	RBR_08290	NA	NA	PKD29745.1
SPE91757.1	Sca5	X25-Coh5-X25-Coh6		NA	L2-63_01064	NA	NA	NA	NA
	Other dockerin-containing proteins
SPE90846.1	Sas20	two starch binding domains	Coh6c	CBL14592.1	L2-63_00125	RBR_01410	Doc20	Doc1482	PKD29507.1
SPE91000.1	Doc1	Uncharacterized protein	Coh1, Coh2, Coh3, Coh4a	CBL14720.1	L2-63_00285	RBR_02970	Doc1	Doc1610 (membrane)	PKD27988.1
SPE91002.1	Doc2	Uncharacterized protein	Coh1, Coh2, Coh3, Coh4, Coh5	CBL14722.1	L2-63_00287	RBR_02990	Doc2	Doc1612 (membrane)	PKD27990.1
SPE91247.1	Doc3	Uncharacterized protein	not tested	CBL14924.1	L2-63_00546	RBR_05420	Doc3	Doc1814	PKD30983.1
SPE91277.1	Doc4	Uncharacterized protein	Coh1, Coh2, Coh3, Coh4, Coh5	CBL14952.1	L2-63_00576	RBR_05720	Doc4	Doc1842	PKD31478.1
SPE92085.1	Doc5	Uncharacterized protein	not activea	CBL15647.1	L2-63_01402	RBR_14010	Doc5	Doc2537	PKD27143.1
SPE92126.1	Sas6	CBM26, CBM74	Coh1, Coh2, Coh3, Coh4, Coh5	CBL15687.1	L2-63_01443	RBR_14490	Doc6	Doc2577	PKD32096.1
SPE92463.1	Doc7	Uncharacterized protein	not tested	CBL15972.1	L2-63_01793	RBR_17960	Doc7	Doc2862	PKD30135.1
SPE92531.1	Doc8	Uncharacterized protein	not tested	CBL16031.1	L2-63_01861	RBR_18760	Doc8	Doc2921	PKD28370.1
SPE92807.1	Doc9	Uncharacterized protein	not tested	CBL16270.1	L2-63_02145	RBR_21580	Doc9	Doc3160	PKD27888.1
SPE91140.1	Doc14	Putative peptidase	Coh4a	CBL14836.1	L2-63_00436	RBR_04330	Doc14	Doc1726	PKD26728.1
SPE91187.1	Doc15	Putative tranglutaminase	not tested	CBL14878.1	L2-63_00485	RBR_04820	Doc15	Doc1768	PKD31043.1
SPE92295.1	Doc16	Putative peptidase	not tested	CBL15830.1	L2-63_01616	RBR_16240	Doc16	Doc2720	PKD28742.1
SPE92532.1	Doc17	Putative peptidase	Coh1, Coh2, Coh3, Coh4a	CBL16032.1	L2-63_01862	RBR_18680	Doc17	Doc2922	PKD28371.1
SPE92550.1	Doc18	Putative SGNH hydrolase	not activea	CBL16049.1	L2-63_01881	RBR_18860	Doc18	Doc2939	PKD28389.1
SPE92612.1	Doc19	Putative amidase	Coh1, Coh2, Coh3, Coh4	CBL16103.1	L2-63_01881	RBR_19520	Doc19	Doc2993	PKD30761.1
SPE90879.1	Doc21	Uncharacterized protein	not tested	CBL14620.1	L2-63_00158	RBR_01740	Doc21	Doc1510	PKD28511.1
SPE91138.1	Doc22	CBM26	Coh1, Coh2, Coh3, Coh4a	CBL14834.1	L2-63_00434	RBR_04310	Doc22	Doc1724	PKD26730.1
SPE91413.1	Doc23	Uncharacterized protein	not tested	CBL15070.1	L2-63_00717	RBR_07140	Doc23	Doc1960	PKD31613.1
SPE92134.1	Doc25	Uncharacterized protein	not tested	CBL15694.1	L2-63_01451	RBR_14570	Doc25	Doc2584	PKD28903.1
SPE92057.1	Doc24	Uncharacterized protein	not activea	CBL15625.1	L2-63_01374	RBR_13730	Doc24	Doc2515	NA
SPE92254.1	Doc26	Uncharacterized protein	Coh1, Coh2, Coh3, Coh4, Coh5	CBL15798.1	L2-63_01574	RBR_15800	Doc26	Doc2688	PKD28783.1
	Free enzymes
SPE91137.1	Amy1	Putative amylase GH13	NA	NA	L2-63_00433	RBR_04300	NA	NA	PKD26731.1
SPE91197.1	Amy2	Putative amylase GH13	NA	NA	L2-63_00496	RBR_04930	NA	NA	PKD31033.1
SPE91311.1	Amy3	Putative amylase GH13	NA	NA	L2-63_00613	RBR_06100	NA	NA	PKD31512.1
SPE91476.1	Amy5	Putative amylase GH13	NA	NA	L2-63_00780	RBR_07800	NA	NA	PKD31675.1
SPE91558.1	Amy6	Putative amylase GH13	NA	NA	L2-63_00862	RBR_08620	NA	NA	PKD29778.1
SPE91817.1	Amy7	Putative amylase GH13	NA	NA	L2-63_01126	RBR_11290	NA	NA	PKD27497.1
SPE92578.1	Amy8	Putative amylase GH13	NA	NA	L2-63_01910	RBR_19140	NA	NA	PKD28417.1
SPE92039.1	Amy11	CBM48, putative pullulanase GH13	NA	NA	L2-63_01356	RBR_13550	NA	NA	PKD30503.1
SPE91806.1	Amy13	CBM48, putative glycogen related GH13	NA	NA	L2-63_01115	RBR_11170	NA	NA	PKD27486.1
SPE91075.1	Amy14	CBM48, putative glycogen related GH13	NA	NA	L2-63_00370	RBR_03680	NA	NA	PKD26793.1
SPE92579.1	Amy15	CBM48, putative glycogen related GH13	NA	NA	L2-63_01911	RBR_19150	NA	NA	PKD28418.1
SPE92124.1	Amy17	Putative amylase GH13	NA	NA	L2-63_01441	NA	NA	NA	PKD31379.1
SPE90740.1	GH31	Putative starch-related enzyme	NA	NA	NA	NA	NA	NA	PKD29401.1
SPE91262.1	GH77	Putative starch-related enzyme	NA	NA	NA	NA	NA	NA	NA
		CBM26 and CBM74 have starch-binding functions	(a) reported in Ze et al, 2015
		CBM48 is glycogen binding	(b) reported in Mukhopadhya et al, 2017
			(c) reported by Ceirquera et al, 2022
			bold reported in this study
