## Supplementary material for "Spatial constraints drive amylosome-mediated resistant starch degradation by *Ruminococcus bromii* in the human colon": Table S5

### Sheet: Sheet1
Supplementary Table 5: Refinement and validation statistics for cryo-EM SPA structure determination
	Amy4Δdoc	Amy10	Amy12	Amy16
Accession Codes
EMDB	53097	53101	53103	53102
PDB	9QF3	9QF8	9QFA	9QF9
Data collection and processing
Magnification	130'000	130'000	130'000	130'000
Voltage (kV)	300	300	300	300
Electron exposure (e–/Å2)	65	65	65	65
Frames (no.)	49	41	40	41
Defocus range (μm)	0.8 - 2.4	0.8 - 2.4	0.8 - 2.4	0.8 - 2.4
Pixel size (Å)	0.651	0.651	0.651	0.651
Symmetry imposed	C1	C1	C1	C1
Movies acquired (no.)	25'000	11'102	27'350	29'000
Movies final (no.)	19'130	5'806	23'685	14'933
Initial particle images (no.)	16'700'000	2'138'009	7'165'509	22'073'062
Final particle images (no.)	905'000	274'000	199'170	354'079
Map resolution (Å) at FSC 0.143	2.8	3.1	3.1	4.6
Map resolution range (Å)	2.4 - 40.0	2.7 - 43.7	2.6 - 47.0	4.0 - 6.2
Refinement
Initial model used (PDB code)	AlphaFold2 prediction	AlphaFold2 prediction	7LSA	AlphaFold2 prediction
Map - Model resolution (Å) at FSC 0.5	3.14	3.45	3.3	6.2
Model resolution range (Å)
Map sharpening B factor (Å2)	-50	-100	-100	0
Model composition:
Non-hydrogen atoms	4'337	5'473	5'872	3219
Protein residues	570	717	760	417
Ligands	0	0	0	0
B factors (Å2)
Protein residues (min/max/mean)	87.55 / 164.10 / 111.45	125.78/234.58/167.90	11.86/126.74/50.19	70.07/98.93/95.48
Ligands	NA	NA	NA	NA
R.m.s. deviations
Bond lengths (Å)	0.006	0.007	0.004	0.012
Bond angles (°)	0.877	0.865	0.599	1.863
Validation
MolProbity score	2.34	2.45	1.64	1.4
Clashscore	15.11	12.86	6.31	1.44
Poor rotamers (%)	1.73	1.81	0.63	1.15
Ramachandran plot
Favored (%)	92.25	86.29	95.78	92.29
Allowed (%)	7.75	13.43	4.22	6.99
Disallowed (%)	0	0.28	0	0.72
